# Transposable elements impact the human regulatory landscape through cell type specific epigenomic associations

**DOI:** 10.1101/2024.08.07.606967

**Authors:** Jeffrey Hyacinthe, Guillaume Bourque

**Affiliations:** Quantitative Life Sciences, McGill University, Montréal, QC, Canada; Department of Human Genetics, McGill University, Montréal, QC, Canada; Canadian Center for Computational Genomics, McGill University, Montréal, QC, Canada; Victor Phillip Dahdaleh Institute of Genomic Medicine at McGill University, Montréal, QC, Canada

## Abstract

Transposable elements (TEs) are DNA sequences able to create copies of themselves within the genome. Despite their limited expression due to silencing, TEs still manage to impact the host genome. For instance, some TEs have been shown to act as cis-regulatory elements and be co-opted in the human genome. This highlights that the contributions of TEs to the host might come from their relationship with the epigenome rather than their expression. However, a systematic analysis that relates TEs in the human genome directly with chromatin histone marks across distinct cell types remains lacking. Here we leverage a new dataset from the International Human Epigenome Consortium with 4867 uniformly processed ChIP-seq experiments for 6 histone marks across 175 annotated cell labels and show that TEs have drastically different enrichments levels across marks. Overall, we find that TEs are generally depleted in H3K9me3 histone modification, except for L1s, while MIRs were highly enriched in H3K4me1, H3K27ac and H3K27me3 and Alus were enriched in H3K36me3. Furthermore, we present a generalised profile of the relationship between TEs enrichment and TE age which reveals a few TE families (Alu, MIR, L2) as diverging from expected dynamics. We also find significant differences in TE enrichment between cell types and that in 20% of the cases, these enrichments were cell-type specific. Moreover, we report that at least 4% of cell types-histone-TE combinations featured significant differences in enrichment between healthy and cancer samples. Notably, we identify 456 cell type-histone-TE triplets with strong cell-type specific enrichments. We show that many of these triplets are associated with relevant biological processes and genes expressed in the relevant cell type. These results further support a role for TE in genome regulation and highlight novel associations between TEs and histone marks across cell types.
