## Supplemental Table 4 for "Transposable elements impact the human regulatory landscape through cell type specific epigenomic associations"

	name	family	cell_type	assay	count_obs_exp_percent	count_fold_change	cell_mean_delta	cell_mean_fold_delta	n	time_over	pval	top_obs	top_foldchange	obs_surplus	foldchange_surplus	method_count
1	L1M5	L1	hematopoietic cell	H3K27ac	0.005458244	1.909949902	NA	NA	4	999.75	0.00025	TRUE	FALSE	FALSE	FALSE	1
2	L1M5	L1	mesoderm-derived structure	H3K27ac	0.003325938	1.552797961	NA	NA	5	999.6	0.0004	TRUE	FALSE	FALSE	FALSE	1
3	L1M5	L1	lymphocyte of B lineage	H3K27ac	0.003273443	1.55059921	NA	NA	4	1000	0	TRUE	FALSE	FALSE	FALSE	1
4	HERVH-int	ERV1	embryonic cell (metazoa)	H3K27ac	0.002663414	2.746198984	NA	NA	1	1000	0	TRUE	FALSE	FALSE	FALSE	1
5	L1MA9	L1	hematopoietic cell	H3K27ac	0.002388156	1.955515002	NA	NA	4	999.25	0.00075	TRUE	FALSE	FALSE	FALSE	1
6	L1M4	L1	mesoderm-derived structure	H3K27ac	0.00207737	1.681056476	NA	NA	2	1000	0	TRUE	FALSE	FALSE	FALSE	1
7	L1MEc	L1	hematopoietic cell	H3K27ac	0.001945631	1.669390645	NA	NA	4	998.5	0.0015	TRUE	FALSE	FALSE	FALSE	1
8	L1MA9	L1	mesoderm-derived structure	H3K27ac	0.001898718	1.763514974	NA	NA	3	999.3333333	0.000666667	TRUE	FALSE	FALSE	FALSE	1
9	L1MA9	L1	lymphocyte of B lineage	H3K27ac	0.001831282	1.743086641	NA	NA	2	1000	0	TRUE	FALSE	FALSE	FALSE	1
10	L1MA3	L1	lymphocyte of B lineage	H3K27ac	0.001819763	1.677923027	NA	NA	1	1000	0	TRUE	FALSE	FALSE	FALSE	1
11	L1M5	L1	T cell	H3K27ac	0.001774782	1.301971546	NA	NA	8	998.625	0.001375	TRUE	FALSE	FALSE	FALSE	1
12	L1ME2	L1	hematopoietic cell	H3K27ac	0.001658637	1.876210441	NA	NA	4	999	0.001	TRUE	FALSE	FALSE	FALSE	1
13	L1MA8	L1	hematopoietic cell	H3K27ac	0.00164951	1.90155271	NA	NA	4	999.25	0.00075	TRUE	FALSE	FALSE	FALSE	1
14	L1MEg	L1	hematopoietic cell	H3K27ac	0.001631874	1.851547077	NA	NA	4	999.5	0.0005	TRUE	FALSE	FALSE	FALSE	1
15	L1PA16	L1	lymphocyte of B lineage	H3K27ac	0.001612159	1.475958107	NA	NA	1	1000	0	TRUE	FALSE	FALSE	FALSE	1
16	L1PA5	L1	stem cell derived cell line	H3K27me3	0.004458104	2.016659058	NA	NA	1	1000	0	TRUE	FALSE	FALSE	FALSE	1
17	L1PA4	L1	stem cell derived cell line	H3K27me3	0.003642479	1.719760618	NA	NA	1	1000	0	TRUE	FALSE	FALSE	FALSE	1
18	AluYa5	Alu	mammary gland epithelial cell	H3K27me3	0.000952294	2.951999089	NA	NA	1	999	0.001	TRUE	TRUE	FALSE	FALSE	2
19	L1P1	L1	stem cell derived cell line	H3K27me3	0.000939323	2.229518086	NA	NA	1	1000	0	TRUE	FALSE	FALSE	FALSE	1
20	FLAM_C	Alu	T cell	H3K27me3	0.000599488	1.275615636	NA	NA	1	1000	0	TRUE	FALSE	FALSE	FALSE	1
21	HERV3-int	ERV1	myeloid cell	H3K27me3	0.000519779	3.91532474	NA	NA	1	1000	0	TRUE	TRUE	FALSE	FALSE	2
22	AluYe5	Alu	mammary gland epithelial cell	H3K27me3	0.00048476	4.209246649	NA	NA	1	1000	0	TRUE	TRUE	FALSE	FALSE	2
23	AluYb8	Alu	mammary gland epithelial cell	H3K27me3	0.0004558	2.337130773	NA	NA	1	1000	0	TRUE	FALSE	FALSE	FALSE	1
24	LTR13	ERVK	stem cell derived cell line	H3K27me3	0.000421707	2.820742789	NA	NA	1	1000	0	TRUE	FALSE	FALSE	FALSE	1
25	FLAM_A	Alu	fibroblast derived cell line	H3K27me3	0.000305803	1.259614314	NA	NA	1	1000	0	TRUE	FALSE	FALSE	FALSE	1
26	FLAM_A	Alu	T cell	H3K27me3	0.0002933	1.252083686	NA	NA	2	999	0.001	TRUE	FALSE	FALSE	FALSE	1
27	AluYk2	Alu	mammary gland epithelial cell	H3K27me3	0.000275635	3.763997498	NA	NA	1	1000	0	TRUE	TRUE	FALSE	FALSE	2
28	MER30	hAT-Charlie	brain	H3K27me3	0.000275158	1.814112349	NA	NA	1	1000	0	TRUE	FALSE	FALSE	FALSE	1
29	HERVK3-int	ERVK	meso-epithelial cell	H3K27me3	0.000239334	2.248589151	NA	NA	1	999	0.001	TRUE	FALSE	FALSE	FALSE	1
30	FLAM_A	Alu	lymphocyte of B lineage	H3K27me3	0.000228287	1.199853488	NA	NA	1	999	0.001	TRUE	FALSE	FALSE	FALSE	1
31	A-rich	Low_complexity	endo-epithelial cell	H3K36me3	0.001250084	1.39007484	NA	NA	1	1000	0	TRUE	FALSE	FALSE	FALSE	1
32	A-rich	Low_complexity	T cell	H3K36me3	0.001126817	1.34324918	NA	NA	3	998.6666667	0.001333333	TRUE	FALSE	FALSE	FALSE	1
33	L1PA5	L1	lymphocyte of B lineage	H3K36me3	0.001093581	1.233193745	NA	NA	1	999	0.001	TRUE	FALSE	FALSE	FALSE	1
34	L1PA5	L1	mesoderm-derived structure	H3K36me3	0.001027665	1.206232903	NA	NA	1	999	0.001	TRUE	FALSE	FALSE	FALSE	1
35	A-rich	Low_complexity	muscle organ	H3K36me3	0.000982684	1.299661159	NA	NA	1	1000	0	TRUE	FALSE	FALSE	FALSE	1
36	LTR78	ERV1	endo-epithelial cell	H3K36me3	0.000749756	2.355704623	NA	NA	2	996.5	0.0035	TRUE	FALSE	FALSE	FALSE	1
37	LTR78B	ERV1	endo-epithelial cell	H3K36me3	0.000618096	2.879474006	NA	NA	2	997	0.003	TRUE	FALSE	FALSE	FALSE	1
38	L3b	CR1	hepatocyte	H3K36me3	0.000580827	1.586525773	NA	NA	1	996	0.004	TRUE	FALSE	FALSE	FALSE	1
39	MamTip2	hAT-Tip100	endo-epithelial cell	H3K36me3	0.000458329	1.836101599	NA	NA	1	997	0.003	TRUE	FALSE	FALSE	FALSE	1
40	L1M6	L1	endo-epithelial cell	H3K36me3	0.000417292	1.634147953	NA	NA	2	998	0.002	TRUE	FALSE	FALSE	FALSE	1
41	MLT1E3	ERVL-MaLR	endo-epithelial cell	H3K36me3	0.000402355	2.604329071	NA	NA	2	998	0.002	TRUE	FALSE	FALSE	FALSE	1
42	LTR40a	ERVL	endo-epithelial cell	H3K36me3	0.000384947	2.455428446	NA	NA	1	997	0.003	TRUE	FALSE	FALSE	FALSE	1
43	HERV16-int	ERVL	endo-epithelial cell	H3K36me3	0.000349832	2.299796133	NA	NA	2	997	0.003	TRUE	FALSE	FALSE	FALSE	1
44	L1PA5	L1	meso-epithelial cell	H3K36me3	0.000347678	1.0689552	NA	NA	1	1000	0	TRUE	FALSE	FALSE	FALSE	1
45	MER39	ERV1	endo-epithelial cell	H3K36me3	0.000309621	1.810549559	NA	NA	1	999	0.001	TRUE	FALSE	FALSE	FALSE	1
46	L1MEc	L1	hepatocyte	H3K4me1	0.002316743	1.775712001	NA	NA	1	996	0.004	TRUE	FALSE	FALSE	FALSE	1
47	THE1C-int	ERVL-MaLR	extraembryonic cell	H3K4me1	0.002296684	5.538429544	NA	NA	3	999	0.001	TRUE	TRUE	FALSE	FALSE	2
48	L1ME1	L1	endo-epithelial cell	H3K4me1	0.002124279	1.421458397	NA	NA	4	998	0.002	TRUE	FALSE	FALSE	FALSE	1
49	L1M5	L1	endo-epithelial cell	H3K4me1	0.002072489	1.335649696	NA	NA	3	997.3333333	0.002666667	TRUE	FALSE	FALSE	FALSE	1
50	HERVL-int	ERVL	extraembryonic cell	H3K4me1	0.001977468	2.895934458	NA	NA	3	1000	0	TRUE	FALSE	FALSE	FALSE	1
51	L1M5	L1	lymphocyte of B lineage	H3K4me1	0.001811501	1.304178476	NA	NA	1	1000	0	TRUE	FALSE	FALSE	FALSE	1
52	L1ME1	L1	hepatocyte	H3K4me1	0.001559568	1.310469557	NA	NA	1	997	0.003	TRUE	FALSE	FALSE	FALSE	1
53	THE1B	ERVL-MaLR	extraembryonic cell	H3K4me1	0.00146828	1.603065404	NA	NA	3	999	0.001	TRUE	FALSE	FALSE	FALSE	1
54	THE1A-int	ERVL-MaLR	extraembryonic cell	H3K4me1	0.001425466	3.876183948	NA	NA	3	999.6666667	0.000333333	TRUE	TRUE	FALSE	FALSE	2
55	L1MEc	L1	endo-epithelial cell	H3K4me1	0.001362672	1.447304963	NA	NA	3	998	0.002	TRUE	FALSE	FALSE	FALSE	1
56	L1MC3	L1	hepatocyte	H3K4me1	0.001334973	1.59512332	NA	NA	1	997	0.003	TRUE	FALSE	FALSE	FALSE	1
57	L1MEd	L1	endo-epithelial cell	H3K4me1	0.001302313	1.469839169	NA	NA	2	998	0.002	TRUE	FALSE	FALSE	FALSE	1
58	L1MA9	L1	hepatocyte	H3K4me1	0.001262458	1.490983192	NA	NA	1	999	0.001	TRUE	FALSE	FALSE	FALSE	1
59	L1MCa	L1	hepatocyte	H3K4me1	0.001254515	1.96403754	NA	NA	1	996	0.004	TRUE	FALSE	FALSE	FALSE	1
60	L1MEd	L1	hepatocyte	H3K4me1	0.001243095	1.451970773	NA	NA	1	999	0.001	TRUE	FALSE	FALSE	FALSE	1
61	L1PA7	L1	T cell	H3K4me3	0.011131923	2.968760705	NA	NA	6	999.1666667	0.000833333	TRUE	FALSE	FALSE	FALSE	1
62	L1PA7	L1	lymphocyte of B lineage	H3K4me3	0.010991486	2.91854396	NA	NA	4	999	0.001	TRUE	FALSE	FALSE	FALSE	1
63	L1PA7	L1	monocyte	H3K4me3	0.0068527	2.169605059	NA	NA	6	999.6666667	0.000333333	TRUE	FALSE	FALSE	FALSE	1
64	HERVH-int	ERV1	induced pluripotent stem cell	H3K4me3	0.006130943	6.43621164	NA	NA	2	998	0.002	TRUE	TRUE	FALSE	FALSE	2
65	L1PA6	L1	lymphocyte of B lineage	H3K4me3	0.005419847	2.655815552	NA	NA	3	999	0.001	TRUE	FALSE	FALSE	FALSE	1
66	L1PA6	L1	T cell	H3K4me3	0.004435725	2.399497993	NA	NA	6	999.3333333	0.000666667	TRUE	FALSE	FALSE	FALSE	1
67	HERVH-int	ERV1	stem cell derived cell line	H3K4me3	0.004269128	4.383875338	NA	NA	7	999	0.001	TRUE	TRUE	FALSE	FALSE	2
68	AluYa5	Alu	brain	H3K4me3	0.004054733	12.53349594	NA	NA	1	1000	0	TRUE	TRUE	FALSE	FALSE	2
69	L1PA3	L1	colon	H3K4me3	0.003929551	2.061149528	NA	NA	1	1000	0	TRUE	FALSE	FALSE	FALSE	1
70	AluYb8	Alu	brain	H3K4me3	0.003430904	14.19155933	NA	NA	1	999	0.001	TRUE	TRUE	FALSE	FALSE	2
71	L1MA2	L1	lymphocyte of B lineage	H3K4me3	0.00336043	2.672029007	NA	NA	3	999	0.001	TRUE	FALSE	FALSE	FALSE	1
72	L1PA6	L1	monocyte	H3K4me3	0.003197487	1.976918237	NA	NA	5	999.4	0.0006	TRUE	FALSE	FALSE	FALSE	1
73	L1PA8	L1	T cell	H3K4me3	0.002927627	2.468052372	NA	NA	8	998.875	0.001125	TRUE	FALSE	FALSE	FALSE	1
74	L1PA5	L1	monocyte	H3K4me3	0.002651664	1.550562659	NA	NA	4	999.75	0.00025	TRUE	FALSE	FALSE	FALSE	1
75	L1PA8	L1	lymphocyte of B lineage	H3K4me3	0.00240366	2.213330843	NA	NA	7	999.4285714	0.000571429	TRUE	FALSE	FALSE	FALSE	1
76	L1ME4a	L1	monocyte	H3K9me3	0.005489753	2.719790821	NA	NA	2	999.5	0.0005	TRUE	FALSE	FALSE	FALSE	1
77	L1ME3G	L1	monocyte	H3K9me3	0.001811885	2.067831962	NA	NA	2	999.5	0.0005	TRUE	FALSE	FALSE	FALSE	1
78	L1PA2	L1	monocyte	H3K9me3	0.001505882	1.467341096	NA	NA	1	1000	0	TRUE	FALSE	FALSE	FALSE	1
79	AluYa5	Alu	digestive system	H3K9me3	0.00133211	3.812339923	NA	NA	1	998	0.002	TRUE	TRUE	FALSE	FALSE	2
80	L1ME4b	L1	monocyte	H3K9me3	0.001151156	1.530453908	NA	NA	2	999	0.001	TRUE	FALSE	FALSE	FALSE	1
81	AluYa5	Alu	mesoderm-derived structure	H3K9me3	0.001140096	3.343544736	NA	NA	1	1000	0	TRUE	TRUE	FALSE	FALSE	2
82	L1ME4c	L1	monocyte	H3K9me3	0.000972633	2.170122721	NA	NA	2	999	0.001	TRUE	FALSE	FALSE	FALSE	1
83	L1ME3G	L1	myeloid cell	H3K9me3	0.000943825	1.501904413	NA	NA	1	996	0.004	TRUE	FALSE	FALSE	FALSE	1
84	AluYa5	Alu	epithelial cell of endometrial gland	H3K9me3	0.000841502	2.752811007	NA	NA	1	1000	0	TRUE	FALSE	FALSE	FALSE	1
85	MER33	hAT-Charlie	monocyte	H3K9me3	0.000703775	1.896054167	NA	NA	2	999.5	0.0005	TRUE	FALSE	FALSE	FALSE	1
86	AluYb8	Alu	mesoderm-derived structure	H3K9me3	0.000641632	2.912161152	NA	NA	1	1000	0	TRUE	FALSE	FALSE	FALSE	1
87	MER3	hAT-Charlie	hepatocyte	H3K9me3	0.000625479	1.769377817	NA	NA	1	996	0.004	TRUE	FALSE	FALSE	FALSE	1
88	Zaphod	hAT-Tip100	monocyte	H3K9me3	0.000608475	3.339408948	NA	NA	2	1000	0	TRUE	TRUE	FALSE	FALSE	2
89	Charlie5	hAT-Charlie	monocyte	H3K9me3	0.000570484	3.752513034	NA	NA	2	999	0.001	TRUE	TRUE	FALSE	FALSE	2
90	AluYb8	Alu	digestive system	H3K9me3	0.000546242	2.643291755	NA	NA	1	998	0.002	TRUE	FALSE	FALSE	FALSE	1
91	GSATII	centr	brain	H3K27ac	0.00032899	13.85992866	NA	NA	1	998	0.002	FALSE	TRUE	FALSE	FALSE	1
92	MER11D	ERVK	extraembryonic cell	H3K27ac	0.000360958	8.746792906	NA	NA	19	998.5789474	0.001421053	FALSE	TRUE	FALSE	FALSE	1
93	MER11D	ERVK	placenta	H3K27ac	0.000321866	7.998420145	NA	NA	4	999.25	0.00075	FALSE	TRUE	FALSE	FALSE	1
94	MER4E1	ERV1	embryonic cell (metazoa)	H3K27ac	0.000825312	6.354652804	NA	NA	1	1000	0	FALSE	TRUE	FALSE	FALSE	1
95	MER11D	ERVK	mammary gland epithelial cell	H3K27ac	0.00023734	6.205604139	NA	NA	14	998.3571429	0.001642857	FALSE	TRUE	FALSE	FALSE	1
96	GSATII	centr	neutrophil	H3K27ac	0.000112409	6.151263873	NA	NA	1	997	0.003	FALSE	TRUE	FALSE	FALSE	1
97	LTR30	ERV1	kidney	H3K27ac	7.29E-05	5.524153092	NA	NA	1	996	0.004	FALSE	TRUE	FALSE	FALSE	1
98	MER4A1	ERV1	embryonic cell (metazoa)	H3K27ac	0.00139332	5.275118518	NA	NA	1	1000	0	TRUE	TRUE	FALSE	FALSE	2
99	HERVL32-int	ERVL	hematopoietic cell	H3K27ac	8.50E-05	4.627496575	NA	NA	1	997	0.003	FALSE	TRUE	FALSE	FALSE	1
100	HUERS-P3-int	ERV1	macrophage	H3K27ac	0.000460411	4.505939529	NA	NA	1	1000	0	FALSE	TRUE	FALSE	FALSE	1
101	L1M2a1	L1	hematopoietic cell	H3K27ac	8.72E-05	4.447914422	NA	NA	1	998	0.002	FALSE	TRUE	FALSE	FALSE	1
102	MER51-int	ERV1	induced pluripotent stem cell	H3K27ac	0.00026409	4.353531023	NA	NA	2	998	0.002	FALSE	TRUE	FALSE	FALSE	1
103	GSATII	centr	mucosa	H3K27ac	0.000116955	4.141164594	NA	NA	1	1000	0	FALSE	TRUE	FALSE	FALSE	1
104	MER4A1_	ERV1	embryonic cell (metazoa)	H3K27ac	0.000370438	4.105547619	NA	NA	1	1000	0	FALSE	TRUE	FALSE	FALSE	1
105	LTR72	ERV1	stem cell derived cell line	H3K27ac	6.82E-05	3.857544768	NA	NA	1	997	0.003	FALSE	TRUE	FALSE	FALSE	1
106	LSAU	Satellite	mucosa	H3K27me3	7.78E-05	7.646782	NA	NA	1	997	0.003	FALSE	TRUE	FALSE	FALSE	1
107	LSAU	Satellite	T cell	H3K27me3	3.82E-05	4.199900478	NA	NA	2	997	0.003	FALSE	TRUE	FALSE	FALSE	1
108	MER125	DNA	T cell	H3K27me3	3.79E-05	4.147249009	NA	NA	1	999	0.001	FALSE	TRUE	FALSE	FALSE	1
109	LTR26E	ERV1	brain	H3K27me3	4.54E-05	3.933660921	NA	NA	1	997	0.003	FALSE	TRUE	FALSE	FALSE	1
110	UCON7	DNA?	endoderm-derived structure	H3K27me3	2.81E-05	3.82281839	NA	NA	1	997	0.003	FALSE	TRUE	FALSE	FALSE	1
111	LSAU	Satellite	endoderm-derived structure	H3K27me3	3.76E-05	3.636175609	NA	NA	2	999	0.001	FALSE	TRUE	FALSE	FALSE	1
112	LTR71A	ERV1	endoderm-derived structure	H3K27me3	7.46E-05	3.619899486	NA	NA	2	998	0.002	FALSE	TRUE	FALSE	FALSE	1
113	MER125	DNA	mesoderm-derived structure	H3K27me3	2.95E-05	3.531680537	NA	NA	1	997	0.003	FALSE	TRUE	FALSE	FALSE	1
114	X9_LINE	L1	T cell	H3K27me3	0.000116663	3.518971391	NA	NA	1	997	0.003	FALSE	TRUE	FALSE	FALSE	1
115	AluYg6	Alu	mammary gland epithelial cell	H3K27me3	0.000180486	3.49611173	NA	NA	1	998	0.002	TRUE	TRUE	FALSE	FALSE	2
116	UCON33	TcMar-Tigger	monocyte	H3K27me3	2.85E-05	3.19722184	NA	NA	2	999	0.001	FALSE	TRUE	FALSE	FALSE	1
117	UCON31	Unknown	hepatocyte	H3K27me3	2.87E-05	3.162508341	NA	NA	7	998.5714286	0.001428571	FALSE	TRUE	FALSE	FALSE	1
118	GSATII	centr	brain	H3K36me3	0.000174087	6.877103613	NA	NA	1	997	0.003	FALSE	TRUE	FALSE	FALSE	1
119	LTR77	ERV1	endoderm-derived structure	H3K36me3	6.86E-05	5.736207571	NA	NA	2	996.5	0.0035	FALSE	TRUE	FALSE	FALSE	1
120	LTR27	ERV1	endoderm-derived structure	H3K36me3	6.91E-05	4.736899103	NA	NA	2	997	0.003	FALSE	TRUE	FALSE	FALSE	1
121	LTR22E	ERVK	brain	H3K36me3	5.19E-05	4.544791006	NA	NA	1	999	0.001	FALSE	TRUE	FALSE	FALSE	1
122	MLT1E2-int	ERVL-MaLR	meso-epithelial cell	H3K36me3	5.28E-05	4.374056613	NA	NA	5	998.4	0.0016	FALSE	TRUE	FALSE	FALSE	1
123	HERVL66-int	ERVL	mesoderm-derived structure	H3K36me3	6.42E-05	4.306175087	NA	NA	1	1000	0	FALSE	TRUE	FALSE	FALSE	1
124	LTR77	ERV1	brain	H3K36me3	4.63E-05	4.073828689	NA	NA	1	996	0.004	FALSE	TRUE	FALSE	FALSE	1
125	GSATII	centr	lymphocyte of B lineage	H3K36me3	7.52E-05	4.063443627	NA	NA	2	997.5	0.0025	FALSE	TRUE	FALSE	FALSE	1
126	LTR10B2	ERV1	brain	H3K36me3	4.55E-05	4.063378189	NA	NA	1	996	0.004	FALSE	TRUE	FALSE	FALSE	1
127	MLT1E2-int	ERVL-MaLR	mammary gland epithelial cell	H3K36me3	4.69E-05	4.047226538	NA	NA	1	997	0.003	FALSE	TRUE	FALSE	FALSE	1
128	GSATII	centr	colon	H3K36me3	3.88E-05	3.911049156	NA	NA	1	996	0.004	FALSE	TRUE	FALSE	FALSE	1
129	LTR22A	ERVK	brain	H3K36me3	4.68E-05	3.856500336	NA	NA	1	997	0.003	FALSE	TRUE	FALSE	FALSE	1
130	MLT1E2-int	ERVL-MaLR	connective tissue cell	H3K36me3	4.19E-05	3.766760656	NA	NA	1	999	0.001	FALSE	TRUE	FALSE	FALSE	1
131	HERVL32-int	ERVL	hematopoietic cell	H3K36me3	5.75E-05	3.734874394	NA	NA	1	999	0.001	FALSE	TRUE	FALSE	FALSE	1
132	HERVL66-int	ERVL	T cell	H3K36me3	4.27E-05	3.568049178	NA	NA	1	1000	0	FALSE	TRUE	FALSE	FALSE	1
133	LTR38A1	ERV1	extraembryonic cell	H3K4me1	7.08E-05	5.382694805	NA	NA	2	997.5	0.0025	FALSE	TRUE	FALSE	FALSE	1
134	LTR35	ERV1	stem cell derived cell line	H3K4me1	5.34E-05	5.238413699	NA	NA	1	999	0.001	FALSE	TRUE	FALSE	FALSE	1
135	LTR12E	ERV1	melanocyte	H3K4me1	0.000183223	5.053293328	NA	NA	1	996	0.004	FALSE	TRUE	FALSE	FALSE	1
136	UCON35	Unknown	stem cell derived cell line	H3K4me1	4.11E-05	4.790197267	NA	NA	1	996	0.004	FALSE	TRUE	FALSE	FALSE	1
137	UCON31	Unknown	brain	H3K4me1	5.09E-05	4.778272188	NA	NA	2	996	0.004	FALSE	TRUE	FALSE	FALSE	1
138	LTR26B	ERV1	stem cell derived cell line	H3K4me1	5.51E-05	4.691375272	NA	NA	1	996	0.004	FALSE	TRUE	FALSE	FALSE	1
139	PRIMA4_LTR	ERV1	embryonic cell (metazoa)	H3K4me1	0.000188196	4.540590716	NA	NA	1	1000	0	FALSE	TRUE	FALSE	FALSE	1
140	LTR77	ERV1	mesoderm-derived structure	H3K4me1	4.87E-05	4.467381564	NA	NA	3	996.3333333	0.003666667	FALSE	TRUE	FALSE	FALSE	1
141	LTR10B2	ERV1	stem cell derived cell line	H3K4me1	5.57E-05	4.418658245	NA	NA	1	999	0.001	FALSE	TRUE	FALSE	FALSE	1
142	LTR77	ERV1	extraembryonic cell	H3K4me1	5.38E-05	4.404102163	NA	NA	3	998.3333333	0.001666667	FALSE	TRUE	FALSE	FALSE	1
143	AluYe6	Alu	extraembryonic cell	H3K4me1	9.62E-05	4.368421065	NA	NA	2	997	0.003	FALSE	TRUE	FALSE	FALSE	1
144	LTR4	ERV1	colon	H3K4me1	5.75E-05	4.358580173	NA	NA	1	996	0.004	FALSE	TRUE	FALSE	FALSE	1
145	LTR27D	ERV1	extraembryonic cell	H3K4me1	8.74E-05	4.299865312	NA	NA	4	999	0.001	FALSE	TRUE	FALSE	FALSE	1
146	LSAU	Satellite	extraembryonic cell	H3K4me1	4.11E-05	4.261405391	NA	NA	1	997	0.003	FALSE	TRUE	FALSE	FALSE	1
147	MER4D	ERV1	induced pluripotent stem cell	H3K4me3	0.001518137	10.02692331	NA	NA	1	999	0.001	TRUE	TRUE	FALSE	FALSE	2
148	LTR28	ERV1	neural cell	H3K4me3	0.000219804	9.089784629	NA	NA	1	999	0.001	FALSE	TRUE	FALSE	FALSE	1
149	MER4D	ERV1	stem cell derived cell line	H3K4me3	0.001196465	8.171693702	NA	NA	6	998.5	0.0015	TRUE	TRUE	FALSE	FALSE	2
150	LTR49	ERV1	stem cell derived cell line	H3K4me3	0.000981724	8.132707301	NA	NA	5	998.6	0.0014	TRUE	TRUE	FALSE	FALSE	2
151	LTR27D	ERV1	lymphocyte of B lineage	H3K4me3	0.000187351	7.835532578	NA	NA	2	998	0.002	FALSE	TRUE	FALSE	FALSE	1
152	MER66-int	ERV1	embryonic cell (metazoa)	H3K4me3	0.000844029	7.110389668	NA	NA	1	998	0.002	TRUE	TRUE	FALSE	FALSE	2
153	LTR10B2	ERV1	monocyte	H3K4me3	9.35E-05	6.958875604	NA	NA	1	999	0.001	FALSE	TRUE	FALSE	FALSE	1
154	LTR10B2	ERV1	T cell	H3K4me3	9.03E-05	6.593583111	NA	NA	1	996	0.004	FALSE	TRUE	FALSE	FALSE	1
155	MER41C	ERV1	extraembryonic cell	H3K4me3	0.000547803	6.126731804	NA	NA	3	996.6666667	0.003333333	FALSE	TRUE	FALSE	FALSE	1
156	L1M2a1	L1	neural cell	H3K4me3	0.000118523	6.112406642	NA	NA	1	997	0.003	FALSE	TRUE	FALSE	FALSE	1
157	AluYk4	Alu	extraembryonic cell	H3K4me3	0.000614349	6.102707505	NA	NA	3	997.6666667	0.002333333	FALSE	TRUE	FALSE	FALSE	1
158	LTR53B	ERVL	neural cell	H3K4me3	0.000128302	6.02134397	NA	NA	1	998	0.002	FALSE	TRUE	FALSE	FALSE	1
159	AluYd8	Alu	mesoderm-derived structure	H3K9me3	9.25E-05	4.698272578	NA	NA	1	999	0.001	FALSE	TRUE	FALSE	FALSE	1
160	AluYa8	Alu	mesoderm-derived structure	H3K9me3	6.23E-05	3.930608113	NA	NA	1	999	0.001	FALSE	TRUE	FALSE	FALSE	1
161	AluYd8	Alu	monocyte	H3K9me3	6.93E-05	3.820743019	NA	NA	2	999	0.001	FALSE	TRUE	FALSE	FALSE	1
162	MER85	PiggyBac	endoderm-derived structure	H3K9me3	0.000163254	3.658996242	NA	NA	1	1000	0	FALSE	TRUE	FALSE	FALSE	1
163	LTR43-int	ERV1	induced pluripotent stem cell	H3K9me3	6.94E-05	3.467116646	NA	NA	2	998	0.002	FALSE	TRUE	FALSE	FALSE	1
164	AluYi6_4d	Alu	hematopoietic cell	H3K9me3	4.04E-05	3.328531283	NA	NA	1	1000	0	FALSE	TRUE	FALSE	FALSE	1
165	AluYk12	Alu	epithelial cell of endometrial gland	H3K9me3	3.29E-05	3.205059086	NA	NA	1	998	0.002	FALSE	TRUE	FALSE	FALSE	1
166	AluYb9	Alu	epithelial cell of endometrial gland	H3K9me3	7.89E-05	3.190589475	NA	NA	1	1000	0	FALSE	TRUE	FALSE	FALSE	1
167	AluYi6_4d	Alu	lymphocyte of B lineage	H3K9me3	3.87E-05	3.186844265	NA	NA	1	998	0.002	FALSE	TRUE	FALSE	FALSE	1
168	AluYb9	Alu	mesoderm-derived structure	H3K9me3	7.81E-05	3.149758341	NA	NA	1	1000	0	FALSE	TRUE	FALSE	FALSE	1
169	MamRep4096	hAT-Tip100	hepatocyte	H3K9me3	0.000217428	3.125716557	NA	NA	1	996	0.004	FALSE	TRUE	FALSE	FALSE	1
170	GSAT	centr	neural cell	H3K27me3	0.000906278	38.78915777	0.000594737	29.30869338	2	997.5	NA	FALSE	FALSE	FALSE	TRUE	1
171	SVA_A	SVA	stem cell derived cell line	H3K27me3	0.002953727	18.08567894	0.002531452	14.73100451	1	998	NA	FALSE	FALSE	FALSE	TRUE	1
172	THE1C-int	ERVL-MaLR	stem cell derived cell line	H3K27me3	0.006905237	16.53078661	0.005963415	13.68131089	1	1000	NA	FALSE	FALSE	FALSE	TRUE	1
173	THE1D-int	ERVL-MaLR	stem cell derived cell line	H3K27me3	0.007462108	16.09326709	0.006502162	13.38387951	1	1000	NA	FALSE	FALSE	FALSE	TRUE	1
174	MSTA-int	ERVL-MaLR	stem cell derived cell line	H3K27me3	0.010953559	15.87836082	0.009729891	13.37146871	1	1000	NA	FALSE	FALSE	FALSE	TRUE	1
175	THE1B-int	ERVL-MaLR	stem cell derived cell line	H3K27me3	0.014226115	12.88570403	0.012226881	10.41105998	1	998	NA	FALSE	FALSE	FALSE	TRUE	1
176	MER52A	ERV1	stem cell derived cell line	H3K27me3	0.005691681	12.59507414	0.004358008	9.105828935	2	999	NA	FALSE	FALSE	FALSE	TRUE	1
177	GSAT	centr	lymphocyte of B lineage	H3K4me1	0.00038657	17.02584804	0.000243661	10.53500393	1	998	NA	FALSE	FALSE	FALSE	TRUE	1
178	GSAT	centr	neural cell	H3K4me3	0.000737161	31.706486	0.000512459	23.51919001	1	996	NA	FALSE	FALSE	FALSE	TRUE	1
179	LTR8B	ERV1	embryonic cell (metazoa)	H3K4me3	0.002978734	15.18973983	0.002358862	11.48863809	1	999	NA	FALSE	FALSE	FALSE	TRUE	1
180	HUERS-P3-int	ERV1	embryonic cell (metazoa)	H3K4me3	0.001941018	15.82420584	0.001461046	11.29906151	1	1000	NA	FALSE	FALSE	FALSE	TRUE	1
181	BSR/Beta	Satellite	embryonic cell (metazoa)	H3K4me3	0.005568598	15.21899782	0.004372512	11.23550699	1	999	NA	FALSE	FALSE	FALSE	TRUE	1
182	GSATII	centr	neural cell	H3K4me3	0.000529716	19.25742165	0.000212592	10.56259329	1	1000	NA	FALSE	FALSE	FALSE	TRUE	1
183	MER50-int	ERV1	embryonic cell (metazoa)	H3K4me3	0.001114713	12.59123015	0.000885641	9.358326977	1	999	NA	FALSE	FALSE	FALSE	TRUE	1
184	GSATII	centr	mononuclear cell	H3K9me3	0.002351515	25.24615544	0.001891445	18.46590302	1	998	NA	FALSE	FALSE	FALSE	TRUE	1
185	GSAT	centr	mononuclear cell	H3K9me3	0.002284952	20.94227825	0.001575419	12.38906445	1	1000	NA	FALSE	FALSE	FALSE	TRUE	1
186	GSAT	centr	capillary blood	H3K9me3	0.00162922	19.61929289	0.000919687	11.0660791	4	998.75	NA	FALSE	FALSE	FALSE	TRUE	1
187	GSAT	centr	neural progenitor cell	H3K9me3	0.00143021	19.57489026	0.000720678	11.02167647	1	997	NA	FALSE	FALSE	FALSE	TRUE	1
188	GSAT	centr	peripheral blood mononuclear cell	H3K9me3	0.00154963	17.99863064	0.000840098	9.445416848	3	998.6666667	NA	FALSE	FALSE	FALSE	TRUE	1
189	GSATX	centr	eosinophil	H3K9me3	0.000506108	16.49494366	0.000269927	9.369316897	1	997	NA	FALSE	FALSE	FALSE	TRUE	1
190	AluJb	Alu	meso-epithelial cell	H3K27ac	0.028463773	2.692419882	0.021320774	1.269879333	1	998	NA	FALSE	FALSE	TRUE	FALSE	1
191	AluJb	Alu	hematopoietic cell	H3K27ac	0.02538969	2.51307069	0.01824669	1.090530142	3	999	NA	FALSE	FALSE	TRUE	FALSE	1
192	AluSz	Alu	hematopoietic cell	H3K36me3	0.041848374	3.657506758	0.031024063	1.97529959	1	1000	NA	FALSE	FALSE	TRUE	FALSE	1
193	AluSx	Alu	hematopoietic cell	H3K36me3	0.040872025	3.397567048	0.02993948	1.760606234	1	999	NA	FALSE	FALSE	TRUE	FALSE	1
194	AluY	Alu	brain	H3K36me3	0.033219311	3.14022267	0.023538993	1.514017877	1	999	NA	FALSE	FALSE	TRUE	FALSE	1
195	AluSx1	Alu	hematopoietic cell	H3K36me3	0.036215577	3.037062005	0.025431712	1.434741808	1	998	NA	FALSE	FALSE	TRUE	FALSE	1
196	AluSz	Alu	mammary gland epithelial cell	H3K36me3	0.032376828	3.035996712	0.021552517	1.353789544	2	996.5	NA	FALSE	FALSE	TRUE	FALSE	1
197	AluSx	Alu	mammary gland epithelial cell	H3K36me3	0.032255468	2.87437583	0.021322923	1.237415016	2	998	NA	FALSE	FALSE	TRUE	FALSE	1
198	AluSx1	Alu	mammary gland epithelial cell	H3K36me3	0.02867979	2.600937052	0.017895925	0.998616855	2	998.5	NA	FALSE	FALSE	TRUE	FALSE	1
199	AluSx1	Alu	brain	H3K4me1	0.042738465	3.409660191	0.032504703	1.837568801	1	1000	NA	FALSE	FALSE	TRUE	FALSE	1
200	AluSz	Alu	brain	H3K4me1	0.027135434	2.774845854	0.019380909	1.268838925	2	999.5	NA	FALSE	FALSE	TRUE	FALSE	1
201	AluJb	Alu	hematopoietic cell	H3K4me1	0.028482774	2.622546874	0.022279031	1.263040647	3	999.3333333	NA	FALSE	FALSE	TRUE	FALSE	1
202	AluY	Alu	brain	H3K4me3	0.037468073	4.121663094	0.02187945	1.907024645	1	999	NA	FALSE	FALSE	TRUE	FALSE	1
203	AluJb	Alu	hematopoietic cell	H3K4me3	0.027172486	2.581272222	0.020727522	1.179468239	1	999	NA	FALSE	FALSE	TRUE	FALSE	1
204	AluSx	Alu	hematopoietic cell	H3K4me3	0.025196845	2.480208079	0.019166336	1.10617245	1	999	NA	FALSE	FALSE	TRUE	FALSE	1
205	AluY	Alu	brain	H3K9me3	0.056403638	5.151532438	0.044854881	3.289369785	1	1000	NA	FALSE	FALSE	TRUE	FALSE	1
206	L1PA7	L1	epithelium	H3K9me3	0.02937021	5.480943399	0.017632522	2.739827393	2	1000	NA	FALSE	FALSE	TRUE	FALSE	1
207	AluSz	Alu	hematopoietic cell	H3K9me3	0.025677512	2.844798293	0.018698919	1.311259439	2	1000	NA	FALSE	FALSE	TRUE	FALSE	1
208	AluSx	Alu	hematopoietic cell	H3K9me3	0.026050179	2.709135347	0.018109475	1.154128177	2	999.5	NA	FALSE	FALSE	TRUE	FALSE	1
209	ALR/Alpha	centr	neural progenitor cell	H3K9me3	0.031341937	2.372683605	0.021460766	0.97852058	1	999	NA	FALSE	FALSE	TRUE	FALSE	1
